# CTDPathSim: Cell line-tumor deconvoluted pathway-based similarity in the context of precision medicine in cancer ^*^

**DOI:** 10.1101/2020.06.13.149666

**Authors:** Banabithi Bose, Serdar Bozdag

**Affiliations:** Department of Mathematical and Statistical Sciences, Marquette University, Milwaukee Wisconsin USA; Department of Computer Science Marquette University Milwaukee Wisconsin USA

**Author notes:** Supplementary material of referred in this manuscript can be accessed at the pre-print version on bioRxiv and on Github page at https://github.com/bozdaglab/CTDPathSim under Creative Commons Attribution-NonCommercial 4.0 International Public License. Permission to make digital or hard copies of part or all of this work for personal or classroom use is granted without fee provided that copies are not made or distributed for profit or commercial advantage and that copies bear this notice and the full citation on the first page. Copyrights for third-party components of this work must be honored. For all other uses, contact the owner/author(s).

**Keywords:** Cell lines, Cancer Drugs, DNA Methylation, Gene Expression, Deconvolution, DE genes, REACTOME, TCGA, CCLE

## Abstract

In cancer research and drug development, human tumor-derived cell lines are used as popular model for cancer patients to evaluate the biological functions of genes, drug efficacy, side-effects, and drug metabolism. Using these cell lines, the functional relationship between genes and drug response and prediction of drug response based on genomic and chemical features have been studied. Knowing the drug response on the real patients, however, is a more important and challenging task. To tackle this challenge, some studies integrate data from primary tumors and cancer cell lines to find associations between cell lines and tumors. These studies, however, do not integrate multi-omics datasets to their full extent. Also, several studies rely on a genome-wide correlation-based approach between cell lines and bulk tumor samples without considering the heterogeneous cell population in bulk tumors. To address these gaps, we developed a computational pipeline, CTDPathSim, a pathway activity-based approach to compute similarity between primary tumor samples and cell lines at genetic, genomic, and epigenetic levels integrating multi-omics datasets. We utilized a deconvolution method to get cell type-specific DNA methylation and gene expression profiles and computed deconvoluted methylation and expression profiles of tumor samples. We assessed CTDPathSim by applying on breast and ovarian cancer data in The Cancer Genome Atlas (TCGA) and cancer cell lines data in the Cancer Cell Line Encyclopedia (CCLE) databases. Our results showed that highly similar sample-cell line pairs have similar drug response compared to lowly similar pairs in several FDA-approved cancer drugs, such as Paclitaxel, Vinorelbine and Mitomycin-c. CTDPathSim outperformed state-of-the-art methods in recapitulating the known drug responses between samples and cell lines. Also, CTDPathSim selected higher number of significant cell lines belonging to the same cancer types than other methods. Furthermore, our aligned cell lines to samples were found to be clinical biomarkers for patients’ survival whereas unaligned cell lines were not. Our method could guide the selection of appropriate cell lines to be more intently serve as proxy of patient tumors and could direct the pre-clinical translation of drug testing into clinical platform towards the personalized therapies. Furthermore, this study could guide the new uses for old drugs and benefits the development of new drugs in cancer treatments.

**CCS CONCEPTS:**

- Computational biology
- Genomics
- Systems biology
- Bioinformatics
- Genetics

**ACM Reference format:** Banabithi Bose, Serdar Bozdag. 2020. CTDPathSim: Cell line-tumor deconvoluted pathway-based similarity in the context of precision medicine in cancer.
