## Supplemental Tables for "CTDPathSim: Cell line-tumor deconvoluted pathway-based similarity in the context of precision medicine in cancer ^*^"

### Sheet: Supplemental Table 1
SUPPLEMENTAL TABLE 1
Breast cancer drugs		Ovarian cancer drugs
1 5-Fluorouracil		1 5-Fluorouracil
2 Cisplatin		2 Cisplatin
3 Docetaxel		3 Docetaxel
4 Doxorubicin		4 Doxorubicin
5 Etoposide		5 Etoposide
6 Gemcitabine		6 Gefitinib
7 Lapatinib		7 Gemcitabine
8 Methotrexate		8 Mitomycin-C
9 Mitomycin-C		9 Motesanib
10 Paclitaxel		10 Olaparib
11 Tamoxifen		11 Paclitaxel
12 Vinblastine		12 Sorafenib
13 Vinorelbine		13 Tamoxifen
		14 Vinorelbine

### Sheet: Supplemental Table 2
REACTOME PATHWAYS FOR BREAST		REACTOME PATHWAYS FOR OVARIAN
R-HSA-162582		R-HSA-162582
R-HSA-212436		R-HSA-3108232
R-HSA-74160		R-HSA-2990846
R-HSA-73857		R-HSA-168256
R-HSA-1643685		R-HSA-1280215
R-HSA-168256		R-HSA-212436
R-HSA-1280215		R-HSA-449147
R-HSA-5663202		R-HSA-9006934
R-HSA-392499		R-HSA-73857
R-HSA-9006934		R-HSA-1643685
R-HSA-1266738		R-HSA-5663202
R-HSA-8878159		R-HSA-388841
R-HSA-2219528		R-HSA-74160
R-HSA-5673001		R-HSA-1257604
R-HSA-5684996		R-HSA-1266738
R-HSA-9607240		R-HSA-1280218
R-HSA-1257604		R-HSA-2219528
R-HSA-5683057		R-HSA-9006925
R-HSA-9006927		R-HSA-199418
R-HSA-8848021		R-HSA-6785807
R-HSA-9006925		R-HSA-2219530
R-HSA-2219530		R-HSA-6811558
R-HSA-8878171		R-HSA-8878171
R-HSA-597592		R-HSA-1433557
R-HSA-449147		R-HSA-9006927
R-HSA-6811558		R-HSA-8848021
R-HSA-199418		R-HSA-1433559
R-HSA-8849473		R-HSA-909733
R-HSA-8849470		R-HSA-8939211
R-HSA-112316		R-HSA-168249
R-HSA-8857538		R-HSA-877300
R-HSA-8986944		R-HSA-392499
R-HSA-201681		R-HSA-389356
R-HSA-8951430		R-HSA-8878166
R-HSA-388841		R-HSA-9018519
R-HSA-1280218		R-HSA-6806003
R-HSA-6785807		R-HSA-9006931
R-HSA-1433557		R-HSA-8849473
R-HSA-1433559		R-HSA-186712
R-HSA-909733		R-HSA-9020591
R-HSA-8939211		R-HSA-8849470
R-HSA-168249		R-HSA-8939245
R-HSA-877300		R-HSA-1227986
R-HSA-389356		R-HSA-383280
R-HSA-8878166		R-HSA-447115
R-HSA-9018519		R-HSA-5683057
R-HSA-6806003		R-HSA-5673001
R-HSA-9006931		R-HSA-5684996
R-HSA-186712		R-HSA-9607240
R-HSA-9020591		R-HSA-194840
R-HSA-8939245		R-HSA-194315
R-HSA-1227986		R-HSA-422475
R-HSA-383280		R-HSA-2428928
R-HSA-447115		R-HSA-8847993
R-HSA-194840		R-HSA-2428924
R-HSA-194315		R-HSA-2404192
R-HSA-422475		R-HSA-5621481
R-HSA-2428928		R-HSA-109582
R-HSA-8847993		R-HSA-5083636
R-HSA-2428924		R-HSA-5083625
R-HSA-2404192		R-HSA-5083632
R-HSA-5621481		R-HSA-3232118
R-HSA-109582		R-HSA-8940973
R-HSA-5083636		R-HSA-1266695
R-HSA-5083625		R-HSA-977068
R-HSA-5083632		R-HSA-5610787
R-HSA-3232118		R-HSA-5621480
R-HSA-8940973		R-HSA-8941326
R-HSA-1266695		R-HSA-372790
R-HSA-977068		R-HSA-1500931
R-HSA-5610787		R-HSA-500792
R-HSA-5621480		R-HSA-69231
R-HSA-8941326		R-HSA-69236
R-HSA-372790		R-HSA-451927
R-HSA-1500931		R-HSA-109704
R-HSA-500792		R-HSA-5358351
R-HSA-69231		R-HSA-112399
R-HSA-69236		R-HSA-452723
R-HSA-451927		R-HSA-5357801
R-HSA-109704		R-HSA-109581
R-HSA-5358351		R-HSA-9620244
R-HSA-112399		R-HSA-597592
R-HSA-452723		R-HSA-8939236
R-HSA-5357801		R-HSA-112316
R-HSA-109581		R-HSA-186763
R-HSA-9620244		R-HSA-112315
R-HSA-8939236		R-HSA-186797
R-HSA-3214841		R-HSA-112314
R-HSA-9020558		R-HSA-438064
R-HSA-6785631		R-HSA-8986944
R-HSA-1963642		R-HSA-201681
R-HSA-3108232		R-HSA-9616222
R-HSA-9013695		R-HSA-389948
R-HSA-2990846		R-HSA-2559585
R-HSA-1250196		R-HSA-5635851
R-HSA-8863795		R-HSA-1474244
R-HSA-112315		R-HSA-9617828
R-HSA-1306955		R-HSA-4641263
R-HSA-186763		R-HSA-8878159
R-HSA-186797		R-HSA-8864260
R-HSA-112314		R-HSA-1306955
R-HSA-438064		R-HSA-195721
R-HSA-9616222		R-HSA-8939256
R-HSA-389948		R-HSA-453279
R-HSA-2559585		R-HSA-3781865
R-HSA-5635851		R-HSA-3560782
R-HSA-1474244		R-HSA-109606
R-HSA-114604		R-HSA-4411364
R-HSA-2892245		R-HSA-75094
R-HSA-3781865		R-HSA-72200
R-HSA-3700989		R-HSA-8934593
R-HSA-76002		R-HSA-194138
R-HSA-3560782		R-HSA-1640170
R-HSA-8948216		R-HSA-74751
R-HSA-512988		R-HSA-1226099
R-HSA-9617828		R-HSA-5218921
R-HSA-4641263		R-HSA-388844
R-HSA-8864260		R-HSA-983705
R-HSA-195721		R-HSA-74752
R-HSA-8939256		R-HSA-381340
R-HSA-453279		R-HSA-190236
R-HSA-109606		R-HSA-2454202
R-HSA-4411364		R-HSA-4420097
R-HSA-75094		R-HSA-157118
R-HSA-72200		R-HSA-388396
R-HSA-8934593		R-HSA-5221030
R-HSA-194138		R-HSA-195258
R-HSA-1640170		R-HSA-9603381
R-HSA-74751		R-HSA-69278
R-HSA-1226099		R-HSA-2262752
R-HSA-5218921		R-HSA-8953897
R-HSA-388844		R-HSA-983169
R-HSA-983705		R-HSA-1236394
R-HSA-74752		R-HSA-380108
R-HSA-381340		R-HSA-8948216
R-HSA-190236		R-HSA-373076
R-HSA-2454202		R-HSA-2022090
R-HSA-4420097		R-HSA-418594
R-HSA-157118		R-HSA-6785631
R-HSA-388396		R-HSA-1963640
R-HSA-5221030		R-HSA-1963642
R-HSA-195258		R-HSA-1250196
R-HSA-9603381		R-HSA-8863795
R-HSA-69278		R-HSA-1250342
R-HSA-2262752		R-HSA-2892245
R-HSA-8953897		R-HSA-428542
R-HSA-983169		R-HSA-9013695
R-HSA-1236394		R-HSA-525793
R-HSA-380108		R-HSA-381426
R-HSA-373076		R-HSA-202403
R-HSA-2022090		R-HSA-3304356
R-HSA-418594		R-HSA-3656532
R-HSA-1963640		R-HSA-3304349
R-HSA-1250342		R-HSA-3656534
R-HSA-428542		R-HSA-3304351
R-HSA-525793		R-HSA-512988
R-HSA-381426		R-HSA-9020558
R-HSA-202403		R-HSA-9614657
R-HSA-3304356		R-HSA-912631
R-HSA-3656532		R-HSA-912526
R-HSA-3304349		R-HSA-2871796
R-HSA-3656534		R-HSA-114604
R-HSA-3304351		R-HSA-3000171
R-HSA-9614657		R-HSA-73887
R-HSA-912631		R-HSA-8851907
R-HSA-912526		R-HSA-9012852
R-HSA-2871796		R-HSA-1793185
R-HSA-3000171		R-HSA-5689880
R-HSA-73887		R-HSA-6803211
R-HSA-8851907		R-HSA-9614085
R-HSA-9012852		R-HSA-3656253
R-HSA-1793185		R-HSA-3656237
R-HSA-5689880		R-HSA-8943724
R-HSA-6803211		R-HSA-4420332
R-HSA-9614085		R-HSA-3560801
R-HSA-3656253		R-HSA-3560783
R-HSA-3656237		R-HSA-6807070
R-HSA-8943724		R-HSA-2024096
R-HSA-4420332		R-HSA-5688426
R-HSA-3560801		R-HSA-1912408
R-HSA-3560783		R-HSA-9630747
R-HSA-6807070		R-HSA-9630794
R-HSA-2024096		R-HSA-9630750
R-HSA-5688426		R-HSA-9632700
R-HSA-1912408		R-HSA-9632693
R-HSA-9630747		R-HSA-9013694
R-HSA-9630794		R-HSA-1971475
R-HSA-9630750		R-HSA-1912422
R-HSA-9632700		R-HSA-211163
R-HSA-9632693		R-HSA-2022928
R-HSA-9013694		R-HSA-3700989
R-HSA-1971475		R-HSA-6804757
R-HSA-1912422		R-HSA-8939247
R-HSA-211163		R-HSA-8951430
R-HSA-2022928		R-HSA-5693538
R-HSA-6804757		R-HSA-73894
R-HSA-8939247		R-HSA-5693532
R-HSA-5693538		R-HSA-5633007
R-HSA-73894		R-HSA-76002
R-HSA-5693532		R-HSA-5685942
R-HSA-5633007		R-HSA-5693554
R-HSA-5685942		R-HSA-5693568
R-HSA-5693554		R-HSA-5693537
R-HSA-5693568		R-HSA-5685938
R-HSA-5693537		R-HSA-983695
R-HSA-5685938		R-HSA-5693616
R-HSA-983695		R-HSA-5693579
R-HSA-5693616		R-HSA-2871809
R-HSA-5693579		R-HSA-389359
R-HSA-2871809		R-HSA-210990
R-HSA-389359		R-HSA-5693567
R-HSA-210990		R-HSA-6796648
R-HSA-5693567		R-HSA-69620
R-HSA-6796648		R-HSA-9008059
R-HSA-69620		R-HSA-2029480
R-HSA-9008059		R-HSA-3108214
R-HSA-2029480		R-HSA-69473
R-HSA-3108214		R-HSA-982772
R-HSA-69473		R-HSA-5693607
R-HSA-982772		R-HSA-6804756
R-HSA-5693607		R-HSA-2424491
R-HSA-6804756		R-HSA-166058
R-HSA-2424491		R-HSA-181438
R-HSA-166058		R-HSA-168179
R-HSA-181438		R-HSA-168188
R-HSA-168179		R-HSA-456926
R-HSA-168188		R-HSA-373760
R-HSA-456926		R-HSA-5654726
R-HSA-373760		R-HSA-418990
R-HSA-5654726		R-HSA-421270
R-HSA-201722		R-HSA-446728
R-HSA-9013508		R-HSA-8857538
R-HSA-418990		R-HSA-2172127
R-HSA-5607764		R-HSA-9009391
R-HSA-3247509		R-HSA-389357
R-HSA-4839726		R-HSA-216083
R-HSA-111465		R-HSA-449836
R-HSA-421270		R-HSA-9634638
R-HSA-446728		R-HSA-114452
R-HSA-2172127		R-HSA-2682334
R-HSA-9009391		R-HSA-381119
R-HSA-389357		R-HSA-5663205
R-HSA-216083		R-HSA-3928665
R-HSA-449836		R-HSA-168255
R-HSA-9634638		R-HSA-164938
R-HSA-114452		R-HSA-437239
R-HSA-2682334		R-HSA-164952
R-HSA-381119		R-HSA-6804754
R-HSA-5663205		R-HSA-2892247
R-HSA-3928665		R-HSA-202433
R-HSA-168255		R-HSA-4641265
R-HSA-164938		R-HSA-5674400
R-HSA-437239		R-HSA-8931987
R-HSA-164952		R-HSA-1358803
R-HSA-6804754		R-HSA-210745
R-HSA-2892247		R-HSA-2559580
R-HSA-202433		R-HSA-8941855
R-HSA-4641265		R-HSA-1630316
R-HSA-5674400		R-HSA-195399
R-HSA-8931987		R-HSA-194313
R-HSA-1358803		R-HSA-198323
R-HSA-210745		R-HSA-201722
R-HSA-2559580		R-HSA-416482
R-HSA-8941855		R-HSA-418592
R-HSA-1630316		R-HSA-913531
R-HSA-195399		R-HSA-392518
R-HSA-194313		R-HSA-4090294
R-HSA-198323		R-HSA-6783310
R-HSA-416482		R-HSA-69481
R-HSA-418592		R-HSA-912446
R-HSA-913531		R-HSA-8876493
R-HSA-392518		R-HSA-5633008
R-HSA-4090294		R-HSA-6803205
R-HSA-6783310		R-HSA-389513
R-HSA-69481		R-HSA-8876384
R-HSA-912446		R-HSA-9013508
R-HSA-8876493		R-HSA-8951936
R-HSA-5633008		R-HSA-8866910
R-HSA-6803205		R-HSA-1250347
R-HSA-389513		R-HSA-375165
R-HSA-8876384		R-HSA-442755
R-HSA-8951936		R-HSA-350054
R-HSA-8866910		R-HSA-1251932
R-HSA-1250347		R-HSA-1251985
R-HSA-375165		R-HSA-9006936
R-HSA-442755		R-HSA-5083630
R-HSA-350054		R-HSA-6804759
R-HSA-1251932		R-HSA-2559583
R-HSA-1251985		R-HSA-428359
R-HSA-9006936		R-HSA-202733
R-HSA-5083630		R-HSA-5632968
R-HSA-6804759		R-HSA-5632928
R-HSA-2559583		R-HSA-180786
R-HSA-428359		R-HSA-5423599
R-HSA-202733		R-HSA-157579
R-HSA-5632968		R-HSA-69541
R-HSA-5632928		R-HSA-913709
R-HSA-180786		R-HSA-69563
R-HSA-5423599		R-HSA-69580
R-HSA-157579		R-HSA-69615
R-HSA-69541		R-HSA-3906995
R-HSA-913709		R-HSA-1839124
R-HSA-69563		R-HSA-5655302
R-HSA-69580		R-HSA-6802952
R-HSA-69615		R-HSA-6802957
R-HSA-3906995		R-HSA-1839117
R-HSA-1839124		R-HSA-2559582
R-HSA-5655302		R-HSA-9034015
R-HSA-6802952		R-HSA-9034793
R-HSA-6802957		R-HSA-9603505
R-HSA-1839117		R-HSA-6788467
R-HSA-2559582		R-HSA-6783589
R-HSA-198693		R-HSA-69895
R-HSA-9614399		R-HSA-69560
R-HSA-202424		R-HSA-983231
R-HSA-9034015		R-HSA-8853659
R-HSA-9034793		R-HSA-5654743
R-HSA-9603505		R-HSA-373752
R-HSA-6788467		R-HSA-5654736
R-HSA-6783589		R-HSA-5625886
R-HSA-69895		R-HSA-75157
R-HSA-69560		R-HSA-2122947
R-HSA-983231		R-HSA-9630791
R-HSA-8853659		R-HSA-9632697
R-HSA-5654743		R-HSA-975634
R-HSA-373752		R-HSA-71387
R-HSA-5654736		R-HSA-5619507
R-HSA-975634		R-HSA-5617472
R-HSA-5625886		R-HSA-3247509
R-HSA-75157		R-HSA-4839726
R-HSA-2122947		R-HSA-2559584
R-HSA-9630791		R-HSA-6804758
R-HSA-9632697		R-HSA-198693
R-HSA-71387		R-HSA-9614399
R-HSA-8853334		R-HSA-166016
R-HSA-5655291		R-HSA-168898
R-HSA-5655332		R-HSA-168164
R-HSA-8853338		R-HSA-166166
R-HSA-69202		R-HSA-937061
R-HSA-69656		R-HSA-8939246
R-HSA-5654708		R-HSA-373755
R-HSA-9006335		R-HSA-400685
R-HSA-5654716		R-HSA-1912399
R-HSA-5654696		R-HSA-5607764
R-HSA-5654741		R-HSA-69202
R-HSA-3769402		R-HSA-69656
R-HSA-5655253		R-HSA-69206
R-HSA-69206		R-HSA-8866911
R-HSA-5619507		R-HSA-69242
R-HSA-5617472		R-HSA-2894862
R-HSA-2559584		R-HSA-2644606
R-HSA-6804758		R-HSA-2894858
R-HSA-166016		R-HSA-2644602
R-HSA-168898		R-HSA-2644603
R-HSA-168164		R-HSA-1980143
R-HSA-166166		R-HSA-2173796
R-HSA-937061		R-HSA-2644605
R-HSA-8939246		R-HSA-2644607
R-HSA-373755		R-HSA-2173793
R-HSA-400685		R-HSA-9645135
R-HSA-1912399		R-HSA-5689896
R-HSA-8866911		R-HSA-3769402
R-HSA-69242		R-HSA-168643
R-HSA-2894862		R-HSA-5675482
R-HSA-2644606		R-HSA-5213460
R-HSA-2894858		R-HSA-5218859
R-HSA-2644602		R-HSA-5357769
R-HSA-2644603		R-HSA-8877330
R-HSA-1980143		R-HSA-68877
R-HSA-2173796		R-HSA-68886
R-HSA-2644605		R-HSA-5637810
R-HSA-2644607		R-HSA-5637812
R-HSA-2173793		R-HSA-380259
R-HSA-9645135		R-HSA-380284
R-HSA-5689896		R-HSA-8854518
R-HSA-168643		R-HSA-1236382
R-HSA-5675482		R-HSA-5637815
R-HSA-5213460		R-HSA-5617833
R-HSA-5218859		R-HSA-380320
R-HSA-5357769		R-HSA-380287
R-HSA-8877330		R-HSA-380270
R-HSA-68877		R-HSA-2565942
R-HSA-68886		R-HSA-1643713
R-HSA-5637810		R-HSA-5620912
R-HSA-5637812		R-HSA-3371556
R-HSA-380259		R-HSA-1852241
R-HSA-380284		R-HSA-4615885
R-HSA-8854518		R-HSA-5693548
R-HSA-1236382		R-HSA-69275
R-HSA-5637815		R-HSA-453274
R-HSA-5617833		R-HSA-4086398
R-HSA-380320		R-HSA-170834
R-HSA-380287		R-HSA-168638
R-HSA-380270		R-HSA-1502540
R-HSA-2565942		R-HSA-5602358
R-HSA-1643713		R-HSA-5260271
R-HSA-5620912		R-HSA-9022699
R-HSA-3371556		R-HSA-167021
R-HSA-1852241		R-HSA-162906
R-HSA-4615885		R-HSA-1638091
R-HSA-5693548		R-HSA-445144
R-HSA-69275		R-HSA-9006335
R-HSA-453274		R-HSA-2028269
R-HSA-4086398		R-HSA-6794362
R-HSA-170834		R-HSA-877312
R-HSA-168638		R-HSA-8862803
R-HSA-1502540		R-HSA-8863678
R-HSA-5602358		R-HSA-1168372
R-HSA-5260271		R-HSA-6798695
R-HSA-9022699		R-HSA-5687128
R-HSA-167021		R-HSA-162594
R-HSA-162906		R-HSA-5218920
R-HSA-1638091		R-HSA-9615017
R-HSA-445144		R-HSA-5685939
R-HSA-2028269		R-HSA-391160
R-HSA-6794362		R-HSA-5668541
R-HSA-877312		R-HSA-376176
R-HSA-8862803		R-HSA-2559586
R-HSA-8863678		R-HSA-6806667
R-HSA-1168372		R-HSA-187037
R-HSA-6798695		R-HSA-166520
R-HSA-5687128		R-HSA-9005891
R-HSA-3000170		R-HSA-9005895
R-HSA-5625740		R-HSA-9022692
R-HSA-162594		R-HSA-177929
R-HSA-5218920		R-HSA-8849474
R-HSA-9615017		R-HSA-3214841
R-HSA-5685939		R-HSA-111465
R-HSA-391160		R-HSA-5654741
R-HSA-5668541		R-HSA-111447
R-HSA-376176		R-HSA-162909
R-HSA-2559586		R-HSA-1181150
R-HSA-6806667		R-HSA-3304347
R-HSA-187037		R-HSA-3315487
R-HSA-166520		R-HSA-3311021
R-HSA-9005891		R-HSA-1169091
R-HSA-9005895		R-HSA-168928
R-HSA-9022692		R-HSA-933542
R-HSA-177929		R-HSA-5357956
R-HSA-8849474		R-HSA-5357905
R-HSA-111447		R-HSA-75893
R-HSA-5628897		R-HSA-5603029
R-HSA-162909		R-HSA-5653656
R-HSA-1181150		R-HSA-167044
R-HSA-3304347		R-HSA-199991
R-HSA-3315487		R-HSA-187687
R-HSA-3311021		R-HSA-6804760
R-HSA-2029482		R-HSA-3000170
R-HSA-1169091		R-HSA-2029482
R-HSA-168928		R-HSA-9020958
R-HSA-933542		R-HSA-1566948
R-HSA-5357956		R-HSA-198745
R-HSA-5357905		R-HSA-8854691
R-HSA-75893		R-HSA-6803207
R-HSA-5603029		R-HSA-6803204
R-HSA-5653656		R-HSA-8875791
R-HSA-167044		R-HSA-400253
R-HSA-199991		R-HSA-8985947
R-HSA-187687		R-HSA-8983432
R-HSA-6804760		R-HSA-975871
R-HSA-9020958		R-HSA-168142
R-HSA-1566948		R-HSA-168176
R-HSA-198745		R-HSA-975138
R-HSA-8854691		R-HSA-975155
R-HSA-6803207		R-HSA-168181
R-HSA-6803204		R-HSA-168138
R-HSA-8875791		R-HSA-430116
R-HSA-400253		R-HSA-375276
R-HSA-8985947		R-HSA-4791275
R-HSA-8983432		R-HSA-3000480
R-HSA-975871		R-HSA-983170
R-HSA-168142		R-HSA-1059683
R-HSA-168176		R-HSA-8952158
R-HSA-975138		R-HSA-1650814
R-HSA-975155		R-HSA-8936459
R-HSA-168181		R-HSA-9617629
R-HSA-168138		R-HSA-8941856
R-HSA-430116		R-HSA-210744
R-HSA-418889		R-HSA-5621575
R-HSA-375276		R-HSA-3214847
R-HSA-8856828		R-HSA-1989781
R-HSA-4791275		R-HSA-8939243
R-HSA-3000480		R-HSA-400206
R-HSA-983170		R-HSA-3134973
R-HSA-8952158		R-HSA-3899300
R-HSA-201451		R-HSA-5663213
R-HSA-3134963		R-HSA-75072
R-HSA-1059683		R-HSA-8856828
R-HSA-5654732		R-HSA-5654732
R-HSA-5654733		R-HSA-8856825
R-HSA-1650814		R-HSA-180292
R-HSA-8939243		R-HSA-212718
R-HSA-76009		R-HSA-187706
R-HSA-8936459		R-HSA-446652
R-HSA-9617629		R-HSA-187577
R-HSA-8941856		R-HSA-212165
R-HSA-210744		R-HSA-1500620
R-HSA-5621575		R-HSA-111453
R-HSA-3214847		R-HSA-5655291
R-HSA-1989781		R-HSA-5655332
R-HSA-400206		R-HSA-8853338
R-HSA-3134973		R-HSA-5654708
R-HSA-3899300		R-HSA-5654716
R-HSA-5663213		R-HSA-201451
R-HSA-75072		R-HSA-3858494
R-HSA-8856825		R-HSA-416476
R-HSA-180292		R-HSA-76009
R-HSA-212718		R-HSA-195253
R-HSA-187706		R-HSA-5654733
R-HSA-446652		R-HSA-2173789
R-HSA-187577		R-HSA-69200
R-HSA-212165		R-HSA-5625740
R-HSA-1500620		R-HSA-5627123
R-HSA-111453		R-HSA-397014
R-HSA-6806834		R-HSA-1236975
R-HSA-9006115		R-HSA-6804116
R-HSA-3858494		R-HSA-390466
R-HSA-416476		R-HSA-391251
R-HSA-912694		R-HSA-912694
R-HSA-195253		R-HSA-2179392
R-HSA-418886		R-HSA-179812
R-HSA-2173789		R-HSA-180336
R-HSA-69200		R-HSA-881907
R-HSA-5627123		R-HSA-5654699
R-HSA-397014		R-HSA-5654700
R-HSA-1236975		R-HSA-9649913
R-HSA-6804116		R-HSA-5654696
R-HSA-390466		R-HSA-6802953
R-HSA-391251		R-HSA-1169092
R-HSA-2179392		R-HSA-5655253
R-HSA-179812		R-HSA-9634635
R-HSA-180336		R-HSA-8849471
R-HSA-881907		R-HSA-1430728
R-HSA-5654699		R-HSA-622312
R-HSA-5654700		R-HSA-8853334
R-HSA-9649913		R-HSA-6806834
R-HSA-6802953		R-HSA-2187338
R-HSA-1169092		R-HSA-1253288
R-HSA-9634635		R-HSA-3214858
R-HSA-8849471		R-HSA-5654738
R-HSA-1430728		R-HSA-5654687
R-HSA-622312		R-HSA-112411
R-HSA-2187338		R-HSA-112409
R-HSA-1253288		R-HSA-2197563
R-HSA-71403		R-HSA-1980145
R-HSA-3214858		R-HSA-1474165
R-HSA-5654738		R-HSA-9034864
R-HSA-5654687		R-HSA-193704
R-HSA-112411		R-HSA-139915
R-HSA-112409		R-HSA-418886
R-HSA-2197563		R-HSA-6791312
R-HSA-1980145		R-HSA-112412
R-HSA-1474165		R-HSA-110056
R-HSA-9034864		R-HSA-5628897
R-HSA-193704		R-HSA-5602498
R-HSA-139915		R-HSA-5603041
R-HSA-6791312		R-HSA-1368082
R-HSA-112412		R-HSA-9007101
R-HSA-5690714		R-HSA-111471
R-HSA-110056		R-HSA-165181
R-HSA-198203		R-HSA-8941332
R-HSA-1474290		R-HSA-1234174
R-HSA-5654719		R-HSA-1234158
R-HSA-5654712		R-HSA-165159
R-HSA-9026519		R-HSA-380972
R-HSA-2428933		R-HSA-397795
R-HSA-9028731		R-HSA-392451
R-HSA-8851805		R-HSA-5625970
R-HSA-171007		R-HSA-8854214
R-HSA-9027284		R-HSA-198203
R-HSA-5654704		R-HSA-202424
R-HSA-210993		R-HSA-164378
R-HSA-5654706		R-HSA-2173795
R-HSA-442982		R-HSA-5689901
R-HSA-5654688		R-HSA-8951911
R-HSA-5654693		R-HSA-8941333
R-HSA-442742		R-HSA-8935964
R-HSA-5673000		R-HSA-8939242
R-HSA-6802948		R-HSA-4839748
R-HSA-2980736		R-HSA-5467337
R-HSA-390471		R-HSA-5467340
R-HSA-8874211		R-HSA-4839735
R-HSA-111471		R-HSA-5467348
R-HSA-416572		R-HSA-4839744
R-HSA-5654727		R-HSA-5339716
R-HSA-1295596		R-HSA-5358747
R-HSA-6802955		R-HSA-5358749
R-HSA-6802949		R-HSA-5358751
R-HSA-6802946		R-HSA-5358752
R-HSA-9649948		R-HSA-4839743
R-HSA-1368082		R-HSA-196299
R-HSA-2151201		R-HSA-8957275
R-HSA-556833		R-HSA-8951664
R-HSA-2470946		R-HSA-5654689
R-HSA-5674135		R-HSA-3232142
R-HSA-2468052		R-HSA-3371497
R-HSA-9020956
R-HSA-1234158
R-HSA-8984722
R-HSA-1592230
R-HSA-68884
R-HSA-5654710
R-HSA-1221632
R-HSA-5654720
R-HSA-5654689
R-HSA-2173795
R-HSA-5654695
R-HSA-1234174
R-HSA-8941332
R-HSA-8953854
R-HSA-5576891
R-HSA-2500257
R-HSA-2467813
R-HSA-68882
R-HSA-2555396
R-HSA-68875
R-HSA-3371453
R-HSA-3232142
R-HSA-9027276
R-HSA-5693571
R-HSA-2980766
R-HSA-4551638
R-HSA-5693565
R-HSA-5693606
R-HSA-159236
R-HSA-72202
R-HSA-8957275
R-HSA-196025
R-HSA-190873
R-HSA-5173105
R-HSA-164940
R-HSA-450294
R-HSA-1368108
R-HSA-448424
R-HSA-170968
R-HSA-2426168
R-HSA-9029569
R-HSA-169893
R-HSA-1660499
R-HSA-9024446
R-HSA-1655829
R-HSA-5250924
R-HSA-5626467
R-HSA-5357786
R-HSA-9623433
R-HSA-8849932
R-HSA-5625900
R-HSA-1236977
R-HSA-5674499
R-HSA-170984
R-HSA-2564830
R-HSA-5696399
R-HSA-9028335
R-HSA-5339716
R-HSA-5358747
R-HSA-5358749
R-HSA-5358751
R-HSA-5358752
R-HSA-4839743
R-HSA-196299
R-HSA-381771
R-HSA-400508
R-HSA-4641262
R-HSA-182971
R-HSA-5689901
R-HSA-5696398
R-HSA-75153
R-HSA-8865999
